# RNAinsecta: A tool for prediction of pre-microRNA in insects using machine learning algorithms

**DOI:** 10.1101/2022.03.31.486617

**Authors:** Adhiraj Nath, Utpal Bora

## Abstract

Pre-MicroRNAs are the hairpin loops which produces microRNAs that negatively regulate gene expression in several organisms. In insects, microRNAs participate in several biological processes including metamorphosis, reproduction, immune response, etc. Numerous tools have been designed in recent years to predict pre-microRNA using binary machine learning classifiers where predictive models are trained with true and pseudo pre-microRNA hairpin loops. Currently however, there are no existing tool that is exclusively designed for insect pre-microRNA detection. In this experiment we trained machine learning classifiers such as Random Forest, Support Vector Machine, Logistic Regression and k-Nearest Neighbours to predict pre-microRNA hairpin loops in insects while using Synthetic Minority Over-sampling Technique and Near-Miss to handle the class imbalance. The trained model on Support Vector Machine achieved accuracy of 92.19% while the Random Forest attained an accuracy of 80.28% on our validation dataset. These models are hosted online as web application called RNAinsecta. Further, searching target for the predicted pre-microRNA in insect model organism *Drosophila melanogaster* has been provided in RNAinsecta using miRanda at the backend where experimentally validated genes regulated by microRNA are collected from miRTarBase as target sites. RNAinsecta is freely available at https://rnainsecta.in
