## Supplementary Material 1 for "RNAinsecta: A tool for prediction of pre-microRNA in insects using machine learning algorithms"

	f score	p-value
A...	653.9571378	1.50E-142
A..(	475.1035278	1.96E-104
A.(.	8.265539286	0.004043606
A.((	344.2484575	2.25E-76
A(..	481.1705809	9.86E-106
A(.(	50.83676427	1.03E-12
A((.	10.84192727	0.000993542
A(((	2342.157864	0
G...	366.1019035	4.52E-81
G..(	388.0696827	8.67E-86
G.(.	55.29922195	1.07E-13
G.((	738.835983	1.52E-160
G(..	289.3480646	1.49E-64
G(.(	2.200490664	0.137978425
G((.	213.2725659	4.04E-48
G(((	19.5908167	9.63E-06
C...	660.7704762	5.38E-144
C..(	65.09593727	7.43E-16
C.(.	59.39020982	1.34E-14
C.((	200.6641009	2.17E-45
C(..	179.8239881	7.15E-41
C(.(	436.3610977	3.83E-96
C((.	794.5526722	2.51E-172
C(((	4.8203234	0.0281345
U...	261.8002174	1.31E-58
U..(	14.27417843	0.000158355
U.(.	12.38372726	0.0004338
U.((	0.017679988	0.894221162
U(..	38.34739128	6.01E-10
U(.(	601.3862739	2.25E-131
U((.	182.7937852	1.62E-41
U(((	2352.841866	0
Len	5209.808399	0
A	3015.687698	0
C	6493.233838	0
G	5817.344837	0
U	1578.61082	0
G+C	7012.206004	0
A+U	2680.701972	0
AA	1370.750259	9.13E-293
AC	2581.792227	0
AG	4418.395234	0
AU	1689.460568	0
CA	3959.247479	0
CC	4471.273683	0
CG	2107.28148	0
CU	4097.016618	0
GA	3912.739365	0
GC	4304.143049	0
GG	4809.252333	0
GU	1028.640962	1.46E-221
UA	579.2715806	1.15E-126
UC	3361.542805	0
UG	2763.723186	0
UU	0.05361183	0.816895284
%A	14.17730868	0.000166715
%C	1833.873645	0
%G	1026.022195	5.17E-221
%U	4883.55807	0
%G+C	2276.787186	0
%A+U	2276.787186	0
%AA	1.156919887	0.282114805
%AC	18.03621415	2.17E-05
%AG	357.3016573	3.52E-79
%AU	284.5372643	1.62E-63
%CA	243.957714	9.34E-55
%CC	2260.626986	0
%CG	49.33894959	2.20E-12
%CU	59.89530782	1.04E-14
%GA	441.5570639	2.95E-97
%GC	400.129732	2.24E-88
%GG	2422.584515	0
%GU	2649.694379	0
%UA	1110.24128	1.26E-238
%UC	75.58491378	3.69E-18
%UG	533.9564054	5.25E-117
%UU	3984.526652	0
pb	3027.63623	0
Npb	8749.405663	0
mfe	1823.575316	0
dG	3418.150407	0
Q	6189.715378	0
NQ	7792.065012	0
D	6377.943609	0
ND	7359.388605	0
nstem	4559.792343	0
MFE1	752.8934757	1.61E-163
MFE2	5209.182167	0
MFE3	8608.090703	0
MFE4	3976.186129	0
tot_base	2959.690429	0
n_stems	4257.420691	0
avg_bp	2331.344471	0
